# Epigenetic memory of temperature sensed during somatic embryo maturation in 2-year-old maritime pine trees

**DOI:** 10.1101/2024.06.27.600784

**Authors:** J.-F. Trontin, M.D. Sow, A. Delaunay, I. Modesto, C. Teyssier, I. Reymond, F. Canlet, N. Boizot, C. Le Metté, A. Gibert, C. Chaparro, C. Daviaud, J. Tost, C. Miguel, M.-A. Lelu-Walter, S. Maury

**Affiliations:** BioForBois, FCBA, Pôle Industrie Bois & Construction, Cestas, 33610, France; P2e, Université d’Orléans, INRAE, EA 1207 USC 1328, 45067 Orléans, France; Biosystems and Integrative Sciences Institute, Faculdade de Ciências, Universidade de Lisboa, 1749-016 Lisboa, Portugal; BioForA, INRAE, ONF, UMR 0588, 45075 Orléans, France; Sylviculture Avancée, FCBA, Pôle Ressources Forestières des Territoires, Cestas, 33610, France; IHPE, Université de Perpignan, UMR 5244, 66100, Perpignan, France; Laboratory for Epigenetics and Environment, Centre National de Recherche en Génomique Humaine, CEA - Institut de Biologie François Jacob, Université Paris Saclay, 91000 Evry, France

**Keywords:** *Pinus pinaster*, somatic embryogenesis, memory, epigenetics, development, heat/cold stress, DNA methylation, methylome, sequence capture bisulfite

## Abstract

Embryogenesis is a brief but potentially critical phase in the tree life cycle for adaptive phenotypic plasticity. Using somatic embryogenesis in maritime pine, we found that temperature during the maturation phase affects embryo development and post-embryonic tree growth for up to three years. We examined whether this somatic stress memory could stem from temperature- and/or development-induced changes in DNA methylation. To do this, we developed a 200 Mb custom sequence capture bisulfite analysis of genes and promoters to identify differentially methylated cytosines (DMCs) between temperature treatments (18, 23, and 28°C) and developmental stages (immature and cotyledonary embryos, shoot apical meristem of 2-year-old plants) and investigate if these differences can be mitotically transmitted from embryonic to post-embryonic development (epigenetic memory). We revealed a high prevalence of temperature-induced DMCs in genes (8-14%) compared to promoters (less than 1%) in all 3 cytosine contexts. Developmental DMCs showed a comparable pattern but only in the CG context, and with a high trend towards hypo-methylation, particularly in the promoters. A high percentage of DMCs induced by developmental transitions were found memorized in genes (up to 45-50%) and promoters (up to 90%). In contrast, temperature-induced memory was lower and confined to genes after both embryonic (up to 14%) and post-embryonic development (up to 8%). Using stringent criteria, we identified ten genes involved in defense responses and adaptation, embryo development and chromatin regulation that are candidates for the establishment of a persistent epigenetic memory of temperature sensed during embryo maturation in maritime pine.

**Graphical abstract:** 
