## Supplementary Material 3 - Gene Ontology (GO) enrichment analysis (Metascape) for "Epigenetic memory of temperature sensed during somatic embryo maturation in 2-year-old maritime pine trees": promoters_heat_SAM_all_contexts_GOterms.xlsx

### Sheet: Sheet1
PITA_03984	AT2G04520.1	80.068	296	59	0	22	317	82	377	8.66e-71	269	AT2G04520.1	297	237	237	0	80.07	1	1	TTCAAGGAAGACGGACAGGAGTACGCCCAAGTCCTCAGGATGCTCGGCAACGGCCGCTGTGAAGCCCTCTGCATCGATGGAACCAAGCGTCTCTGCCATATTCGGGGCAAGATGCACAAGAAGGTCTGGATTGCTGCTGGCGACATTGTCCCTGTTGGACTTAGGGACTACCAGGATGACAAGGCTGATGTCATCTTGAAGTACATGCCCGATGAGGCCAGGCTTCTCAAGGCCTATGGTGAGCTTCCAGAGAATGTCCGTCTCAATGAGGGTATCGCAGGCGGTCTCGATGAAGA	TTCAAAGAAGATGGACAAGAATACGCACAAGTCCTTCGTATGCTTGGAAATGGAAGATGTGAAGCTATGTGTATCGATGGAACCAAGCGTCTTTGCCATATCCGTGGTAAGATGCATAAGAAGGTTTGGATTGCAGCAGGTGATATTGTGCTTGTTGGTTTGAGGGATTACCAAGATGACAAAGCGGATGTGATCCTTAAGTACATGTCTGATGAGGCTAGGCTTCTTAAGGCTTATGGTGAGCTTCCAGAGAATACTCGTCTTAATGAAGGAATTGTTGGTGATCTTGAGGATGA	789	438	N/A
PITA_19407	AT2G35030.1	68.09	445	137	4	683	1125	401	842	1.5e-34	150	AT2G35030.1	165	303	303	5	68.09	1	1	AAATTCCTCAACGAAATGTTGTGTCATGGAATACTATGATTGCAGGGTATGCGCAGAATGGTCAGATTGCGGATGCTGAGAGACTGTTTGAGGAAATGCCTGAACGAAATGTGGTGTCATGGAATACCTTGGTTACAG-GCTG-TGCAGAGAATGGTCAAATAGATGAGGCTTGGAAACTGTTTCAAAAAATTCCGAAACCGAATGTTGTCTCTTGGACAGCCATGATTTCAGCATATGCAAAGAACGGATATGTTGATAATGCCCTCAAACTCTTTCAGAAGATGCCTGAACGAAACATGGTCTCGTGGAATGCAATGATTGCAGGATATGCTCAGAATGGGTTGATTGAGGAGGCACTGCAACTCTTTCAGAAAATGCCTGGTAGGAATTTGGTCTC…	AAATGCCTGAGAGAAATGTAGTTTCTTGGAATACTATGATTGATGGGTATGCTCAAAGTGGGAGAATTGATAAAGCCCTGGAACTGTTTGATGAAATGCCTGAGAGAAACATTGTTTCTTGGAACTCAATGGTTAAAGCGCTGGTGCAGCG--TGGGAGGATAGATGAGGCGATGAATCTATTCGAAAGAATGCCTAGAAGGGATGTCGTTTCATGGACTGCTATGGTCGATGGATTGGCAAAGAACGGTAAGGTAGATGAAGCGAGACGACTTTTTGATTGTATGCCTGAGAGAAATATCATTTCTTGGAATGCAATGATCACAGGTTATGCACAAAACAATAGGATAGACGAAGCTGACCAACTCTTTCAAGTGATGCCGGAGAGGGACTTTGCTTC…	1977	1884	N/A
PITA_34508	AT1G70710.1	86.364	44	6	0	245	288	749	706	1.27e-06	53.6	AT1G70710.1	58	38	38	0	86.36	1	-1	GAGGCTTTTTGCAACCATGCTGCTCCCCACAGTAATTCGTCCTG	GAGGCTTTGTGTAGCCATGCCGCTCCCCACAGTAACTCATCCTG	306	1479	N/A
PITA_46420	AT3G20950.1	69.652	201	56	3	437	636	938	1134	1.18e-13	79.7	AT3G20950.1	87	140	140	5	69.65	1	1	TCAATGCAGGAACGGACACATCCTCGAATACAGTTGAATGGGCAATAGCAGAGCTGATACGCCACCCGAACATCATGAAGAGATGCCAAGAAGAAATAGACTCGGTAGTAAAAGGGGA-GCAAAGAAAGCTGAAGGAGTCAGACCTCCGAAACCTCCCGTACTTGCAGGCCGTGGTAAAGGAGACGTTACGGTTGCACCCG	TCATTGCCGGCACTGACACCTCGGCGCAAACAATAGAGTGGACAATGGCGGAGCTTATTAACAACCCTAACATTCTTGAGAGATTGAGAGAAGAAATAGAATCGGTTGT---AGGGAACACAAGGTTAGTTCAA-GAAACCGATCTACCAAACCTCCCTTACTTGCAAGCGGTAGTCAAAGAAGGGCTAAGGTTGCATCCG	1059	1581	N/A
PITA_12851	AT5G17420.1	73.928	583	150	2	239	820	1208	627	2.94e-98	360	AT5G17420.1	398	431	431	2	73.93	1	-1	AGATAGTCAATTTTCTGAGAGAAATAGTTTTCGGGAGCGTGAGGCTCAATGTCGAATTTCTTGCAAAATGGTACCCATTTTCTGGCAAATTCTGAGGTCTCAGAGAGAGATTCAAAAGTAAGCATCGACGCTCCGTCATCAGAGACATAACATGACACATTGTCTACAGGGTAGTCTACTAAAAGGATTGATAATACTGTATTGGCAGTAACCAAAGGAGGCTCCTTCAGTGGATCCACAGTACTCACAAAGAGGTCAACAGGTGCAAGCATTGATGGTTCGCCTTCTCGTTCGTACCTTAATGACAGTCGATCAAGATACGTTTCACGACTGATAGGTAACCACTTGGGAAACTGATCAAGAATCCATGACAAGGCAAACCAGATTTCACAAACGATA…	AGATAATCAACTTTCAACGTGAAGTACATCTCCGGTGCCCGTGGCTCTATGGAGAATTTCTTACAGAAGGGAACCCATTTTCTTGCAAACTCAGCAGTTTCCGAGAGAGATTCGAATGTAAGCATTGAAGCACCGTCGTCAGAGACATAGCAGGAGATTTTCTCAACTGGGTAGTCCATGGCCAAGATTGACAGCACAGTGTTGGATGTGACGAGGGGAGGCTCCTTCAATGGGTCCACCGTACTGACAAAGACATCTACAGGGGCAAGCATATTTGGTTCACCTTCTCTCTCGTACCTGAGGGAAAGCCGATCTAGATAGGTCTCACGTTCAATAGGGAACCACTTGGGGAACTGATCAAGAATCCAAGAGACAGCGAACCAGATTTCACAGATCACA…	1281	3081	N/A
PITA_17727	AT5G03240.2	81.801	533	96	1	3	534	761	229	5.75e-147	521	AT5G03240.2	577	436	436	1	81.8	1	-1	ACATTATCAATAGTGTCGGAGCTCTCAAA-TCCAGCGTGATGGTCTTGCCGGTCAGGGTTTTCAAAAAGATTTGCATCCCGCCTCTGAGCCGCAGGACAAGGTGAAGAGTCGACTCCTTCTGGATGTTGTAATCGGCAAGAGTGCGTCCATCCTCAAGTTGCTTTCCAGCAAAGATCAGCCTCTGCTGGTCCGGTGGAATCCCCTCCTTGTCTTGGATCTTGGCCTTGACATTGTCAATAGTATCAGAACTCTCAATTTCCAGGGTAATAGTCTTACCGGTCAGGGTCTTGACAAAGATCTGCATCCCACCTCTAAGACGGAGGACAAGGTGAAGAGTGGATTCCTTCTGGATGTTGTAGTCGGCGAGAGTGCGTCCATCTTCCAACTGCTTACCGGCA…	ACATTATCGATGGTGTCTGAGCTTTCAACCTCCAGAGTAATGGTCTTTCCGGTAAGGGTCTTCACAAAGATCTGCATACCACCACGGAGACGAAGCACAAGATGAAGTGTCGACTCCTTTTGGATGTTGTAATCTGCAAGGGTGCGTCCATCTTCGAGCTGCTTACCGGCAAAGATAAGCCTCTGCTGATCCGGAGGAATTCCCTCTTTATCTTGGATCTTAGCTTTGACATTGTCAATGGTGTCTGAACTCTCAACCTCAAGGGTGATTGTTTTACCAGTGAGGGTCTTGACAAAGATTTGCATACCACCTCTGAGACGAAGCACCAAATGAAGGGTCGACTCCTTTTGAATGTTGTAGTCAGCAAGAGTTCTTCCGTCTTCAAGCTGCTTACCGGCA…	534	921	N/A
PITA_41261	AT4G01880.2	68.452	168	49	2	285	452	246	83	8.94e-08	59.9	AT4G01880.2	65	115	115	4	68.45	1	-1	TTTCAAGATTTCCAAGTATGGATGCCTGTTGTATGGCATGCTTCTCTTGAAAGGGCAACCTCCTATCTAGCTTTGCATTGAACCATTTGTCGCAGGCATCAGGCAGCAAATATGAGTCCTGTATGTTGTTTTCACAAATAGCACTGTGAGCTGACTGAATTTTCTCAA	TTCCAAG-TTACCAAGAATTGAACCTTGCTGCAAAACATGTTTCTCTTGAAATGGTAATTTCCTATCTATCTCCTTATTAAACCATATGTTACAAGCTTCAGGTGACAAATACGAATC---TTCGATATCTTTACAAATACCGCCATGAACATCCTCAATTTTCTTAA	864	1080	N/A
PITA_43821	AT1G09795.1	67.054	258	85	0	316	573	472	729	6.48e-15	83.3	AT1G09795.1	91	173	173	0	67.05	1	1	GGACATGAAGAGTTAATCTTAGTGCACGATGCTCTTGGTTTTGGGAAGTGTCGCTTGTCTCTCGCTATTCCAAATGATGGGGTGTATAAGAATATCTGCACGTTGGGTGAATTAGCAACAATGCCTCAATGGACGACAGAAAAGCCCTTGCATATTGCTACGGGATATACTCATCTGGGTAAAACGTTTGCAAAGGAGAAGGGACTAAAACATGTAACATTTTCGACAGCAGATGGGGCACTAGAAGCAGCTCCAGCG	GGAAATGAAGATCTTATCATTGTCCACGAAGCTCTCAACTTTGGAGATTGTCATCTCTCCCTTGCCATACCCAATTATGGAATATTTGAGAATATAAAATCTCTGAAGGAGCTAGCACAAATGCCTCAATGGACCGAGGAAAGACCTTTACGAGTTGCTACAGGATTCACTTATCTAGGCCCCAAATTTATGAAAGACAACGGTATAAAGCATGTGACTTTCTCAACTGCAGATGGAGCCCTAGAGGCAGCGCCTGCG	720	1242	N/A

### Sheet: Sheet3
Locus	TAIR internal locus id	Gene Model(s)	GO term	GO ID	TAIR internal GO id	category	GO Slim(s)	Evidence code	Reference	Made by	date last modified
AT2G04520	2058389	AT2G04520	cytoplasm	GO:0005737	231	comp	cytoplasm	IBA	Communication:501741973		2021-10-09
AT2G04520	2058389	AT2G04520	translation initiation factor activity	GO:0003743	4485	func	translation factor activity, RNA binding	IBA	Communication:501741973		2021-03-06
AT2G04520	2058389	AT2G04520	translational initiation	GO:0006413	6906	proc	other cellular processes | other metabolic processes | translation	IBA	Communication:501741973		2021-03-06
AT2G04520	2058389	AT2G04520	mitochondrion	GO:0005739	486	comp	mitochondrion	HDA	Publication:501776792|PMID:28887381		2019-04-04
AT2G04520	2058388	AT2G04520.1	nucleus	GO:0005634	537	comp	nucleus	ISM	AnalysisReference:501780126		08/31/2018 00:00:00
AT2G04520	2058389	AT2G04520	mRNA binding	GO:0003729	3091	func	RNA binding	IDA	Publication:501789490|PMID:32344669		05/16/2020 00:00:00
AT2G35030	2044797	AT2G35030	intracellular membrane-bounded organelle	GO:0043231	19388	comp	other intracellular components	IBA	Communication:501741973		2021-10-09
AT2G35030	2044797	AT2G35030	RNA modification	GO:0009451	4901	proc	other metabolic processes | nucleobase-containing compound metabolic process	IBA	Communication:501741973		2021-10-09
AT2G35030	2044797	AT2G35030	RNA binding	GO:0003723	1217	func	RNA binding	IBA	Communication:501741973		2021-10-09
AT1G70710	2033600	AT1G70710	cell wall modification involved in multidimensional cell growth	GO:0042547	13580	proc	cell growth | other cellular processes | cellular component organization	IMP	Publication:501683337|PMID:12602880	TAIR	03/27/2003 00:00:00
AT1G70710	2033599	AT1G70710.1	chloroplast	GO:0009507	175	comp	chloroplast	HDA	Publication:501724486|PMID:18431481		2021-07-04
AT1G70710	2033600	AT1G70710	cellulase activity	GO:0008810	1880	func	hydrolase activity	ISS	Publication:3093|PMID:9290636	TAIR	2004-10-02
AT1G70710	2033599	AT1G70710.1	extracellular region	GO:0005576	294	comp	extracellular region	ISM	AnalysisReference:501780126		08/31/2018 00:00:00
AT3G20950	2088766	AT3G20950	oxidoreductase activity, acting on paired donors, with incorporation or reduction of molecular oxygen, NAD(P)H as one donor, and incorporation of one atom of oxygen	GO:0016709	3497	func	catalytic activity	IBA	Communication:501741973		2021-10-09
AT3G20950	2088766	AT3G20950	membrane	GO:0016020	453	comp	other membranes	IBA	Communication:501741973		2021-10-09
AT3G20950	2088766	AT3G20950	heme binding	GO:0020037	9668	func	other binding	IEA	AnalysisReference:501756966		2021-11-11
AT3G20950	2088766	AT3G20950	iron ion binding	GO:0005506	2918	func	other binding	IEA	AnalysisReference:501756966		2021-11-11
AT5G17420	2178934	AT5G17420.1	plasma membrane	GO:0005886	570	comp	plasma membrane	ISM	AnalysisReference:501780126		08/31/2018 00:00:00
AT5G17420	2178935	AT5G17420	cellulose biosynthetic process	GO:0030244	8923	proc	other cellular processes | other metabolic processes | biosynthetic process | carbohydrate metabolic process	IBA	Communication:501741973		2021-10-09
AT5G17420	2178935	AT5G17420	cellulose biosynthetic process	GO:0030244	8923	proc	other metabolic processes | biosynthetic process | other cellular processes | carbohydrate metabolic process	IMP	Publication:1521|PMID:10330464	TIGR	04/17/2003 00:00:00
AT5G17420	2178935	AT5G17420	protein binding	GO:0005515	3877	func	protein binding	IPI	Publication:501770534|PMID:27277162		2021-01-04
AT5G17420	2178935	AT5G17420	protein binding	GO:0005515	3877	func	protein binding	IPI	Publication:501733122|PMID:19258017		2021-11-11
AT5G17420	2178935	AT5G17420	plant-type cell wall biogenesis	GO:0009832	10265	proc	other cellular processes	IMP	Publication:3070|PMID:9301086	TAIR	2003-02-06
AT5G17420	2178935	AT5G17420	cellulose synthase activity	GO:0016759	1882	func	transferase activity	ISS	Communication:1674989	TAIR	03/29/2003 00:00:00
AT5G17420	2178935	AT5G17420	plasma membrane	GO:0005886	570	comp	plasma membrane	IBA	Communication:501741973		2021-10-09
AT5G17420	2178935	AT5G17420	cellulose synthase complex	GO:0010330	26468	comp	other cellular components	IPI	Publication:501707084|PMID:12538856	TAIR	11/23/2015 00:00:00
AT5G17420	2178935	AT5G17420	cellulose synthase activity	GO:0016759	1882	func	transferase activity	IMP	Publication:1521|PMID:10330464	TIGR	04/17/2003 00:00:00
AT5G17420	2178935	AT5G17420	protein binding	GO:0005515	3877	func	protein binding	IPI	Publication:501790246|PMID:32612234		2021-11-11
AT5G17420	2178934	AT5G17420.1	chloroplast	GO:0009507	175	comp	chloroplast	HDA	Publication:501724486|PMID:18431481		2021-07-04
AT5G17420	2178935	AT5G17420	cellulose synthase activity	GO:0016759	1882	func	transferase activity	IBA	Communication:501741973		2021-10-09
AT5G17420	2178935	AT5G17420	cellulose synthase (UDP-forming) activity	GO:0016760	1884	func	transferase activity	IEA	AnalysisReference:501756967		2021-11-11
AT5G17420	2178935	AT5G17420	plasma membrane	GO:0005886	570	comp	plasma membrane	IDA	Publication:501766815|PMID:26450210	TAIR	11/23/2015 00:00:00
AT5G17420	2178935	AT5G17420	protein binding	GO:0005515	3877	func	protein binding	IPI	Publication:501730189|PMID:19383897		2021-01-04
AT5G17420	2178935	AT5G17420	plant-type secondary cell wall biogenesis	GO:0009834	10267	proc	other cellular processes	IMP	Publication:1521|PMID:10330464	TAIR	03/27/2003 00:00:00
AT5G17420	2178935	AT5G17420	plant-type primary cell wall biogenesis	GO:0009833	10266	proc	cell cycle | other cellular processes	IBA	Communication:501741973		2021-10-09
AT5G17420	2178935	AT5G17420	cellulose biosynthetic process	GO:0030244	8923	proc	other cellular processes | biosynthetic process | carbohydrate metabolic process | other metabolic processes	IMP	Publication:501681847|PMID:12165296	TAIR	2003-03-07
AT5G17420	2178935	AT5G17420	plasma membrane	GO:0005886	570	comp	plasma membrane	TAS	Publication:1521|PMID:10330464	TIGR	04/17/2003 00:00:00
AT5G17420	2178935	AT5G17420	plant-type secondary cell wall biogenesis	GO:0009834	10267	proc	other cellular processes	IMP	Publication:1521|PMID:10330464	TIGR	04/17/2003 00:00:00
AT5G17420	2178935	AT5G17420	rhamnogalacturonan I side chain metabolic process	GO:0010400	26710	proc	other metabolic processes | carbohydrate metabolic process | cellular component organization | other cellular processes	IMP	Publication:501720095|PMID:17041031	TAIR	04/13/2007 00:00:00
AT5G03240	2143547	AT5G03240.1	plant-type vacuole	GO:0000325	11545	comp	vacuole	HDA	Publication:501714874|PMID:15539469		2021-12-05
AT5G03240	2143548	AT5G03240	mRNA binding	GO:0003729	3091	func	RNA binding	IDA	Publication:501789490|PMID:32344669		05/16/2020 00:00:00
AT5G03240	2143548	AT5G03240	ubiquitin-dependent protein catabolic process	GO:0006511	7522	proc	protein metabolic process | other cellular processes | other metabolic processes | catabolic process	ISS	Publication:4528|PMID:7713442	TAIR	10/21/2003 00:00:00
AT5G03240	2143548	AT5G03240	protein ubiquitination	GO:0016567	6911	proc	cellular protein modification process	IBA	Communication:501741973		2021-10-09
AT5G03240	2143548	AT5G03240	protein tag	GO:0031386	20954	func	other molecular functions	IBA	Communication:501741973		2021-10-09
AT5G03240	2143548	AT5G03240	intracellular anatomical structure	GO:0005622	402	comp	other intracellular components	TAS	Publication:501683761	TAIR	2004-06-05
AT5G03240	1005713800	AT5G03240.2	plant-type vacuole	GO:0000325	11545	comp	vacuole	HDA	Publication:501714874|PMID:15539469		2021-12-05
AT5G03240	2143548	AT5G03240	cytoplasm	GO:0005737	231	comp	cytoplasm	IBA	Communication:501741973		2021-10-09
AT5G03240	2143548	AT5G03240	response to UV-B	GO:0010224	18529	proc	response to light stimulus	IEP	Publication:501705931|PMID:12665302	TAIR	2004-09-07
AT5G03240	2143548	AT5G03240	nucleus	GO:0005634	537	comp	nucleus	IBA	Communication:501741973		2021-10-09
AT5G03240	1009022540	AT5G03240.3	plant-type vacuole	GO:0000325	11545	comp	vacuole	HDA	Publication:501714874|PMID:15539469		2021-12-05
AT5G03240	2143548	AT5G03240	ubiquitin protein ligase binding	GO:0031625	21916	func	protein binding	IBA	Communication:501741973		2021-02-04
AT5G03240	2143548	AT5G03240	modification-dependent protein catabolic process	GO:0019941	10673	proc	other cellular processes | other metabolic processes | catabolic process | protein metabolic process	IBA	Communication:501741973		03/31/2021 00:00:00
AT5G03240	2143548	AT5G03240	plasma membrane	GO:0005886	570	comp	plasma membrane	HDA	Publication:501776792|PMID:28887381		2019-04-04
AT4G01880	2141415	AT4G01880	tRNA methyltransferase activity	GO:0008175	4352	func	catalytic activity | transferase activity	IBA	Communication:501741973		2021-09-04
AT4G01880	6532558755	AT4G01880.2	chloroplast	GO:0009507	175	comp	chloroplast	ISM	AnalysisReference:501780126		08/31/2018 00:00:00
AT4G01880	2141415	AT4G01880	tRNA methylation	GO:0030488	10754	proc	nucleobase-containing compound metabolic process | other cellular processes | other metabolic processes	IEA	AnalysisReference:501756966		2021-11-11
AT4G01880	2141414	AT4G01880.1	nucleus	GO:0005634	537	comp	nucleus	ISM	AnalysisReference:501780126		08/31/2018 00:00:00
AT4G01880	2141415	AT4G01880	tRNA methylation	GO:0030488	10754	proc	nucleobase-containing compound metabolic process | other metabolic processes | other cellular processes	IBA	Communication:501741973		07/21/2021 00:00:00
AT1G09795	505006113	AT1G09795	magnesium ion binding	GO:0000287	3101	func	other binding	IEA	AnalysisReference:501756966		2021-11-11
AT1G09795	505006113	AT1G09795	histidine biosynthetic process	GO:0000105	5993	proc	other metabolic processes | other cellular processes | biosynthetic process	IEA	AnalysisReference:501757242		2021-11-11
AT1G09795	505006113	AT1G09795	histidine biosynthetic process	GO:0000105	5993	proc	other cellular processes | biosynthetic process | other metabolic processes	IDA	Publication:676|PMID:10712555	TAIR	10/15/2002 00:00:00
AT1G09795	3688896	AT1G09795.1	chloroplast	GO:0009507	175	comp	chloroplast	ISM	AnalysisReference:501780126		08/31/2018 00:00:00
AT1G09795	505006113	AT1G09795	histidine biosynthetic process	GO:0000105	5993	proc	other cellular processes | biosynthetic process | other metabolic processes	IBA	Communication:501741973		2021-10-09
AT1G09795	3688896	AT1G09795.1	chloroplast	GO:0009507	175	comp	chloroplast	HDA	Publication:501724486|PMID:18431481		2021-07-04
AT1G09795	3688896	AT1G09795.1	chloroplast stroma	GO:0009570	178	comp	chloroplast | plastid	HDA	Publication:501735990|PMID:20061580		2021-07-04
AT1G09795	505006113	AT1G09795	ATP phosphoribosyltransferase activity	GO:0003879	898	func	transferase activity	IDA	Publication:676|PMID:10712555	TAIR	2004-10-02
AT1G09795	505006113	AT1G09795	ATP phosphoribosyltransferase activity	GO:0003879	898	func	transferase activity	IBA	Communication:501741973		2021-10-09

### Sheet: Sheet2
Name	GO terms	GO source	Description (Direct description or transfer from target)
AT1G09795.1	GO:0003879 ATP phosphoribosyltransferase activity	---	protein_coding ATATP-PRT2 (ATP PHOSPHORIBOSYL TRANSFERASE 2); ATP phosphoribosyltransferase ATP phosphoribosyl transferase, catalyses first step of histidine biosynthesis ATP PHOSPHORIBOSYL TRANSFERASE 2 (ATATP-PRT2); FUNCTIONS IN: ATP phosphoribosyltransferase activity; INVOLVED IN: histidine biosynthetic process; LOCATED IN: chloroplast; EXPRESSED IN: 24 plant structures; EXPRESSED DURING: 14 g…
AT5G17420.1	GO:0016759 cellulose synthase activity	---	protein_coding IRX3 (IRREGULAR XYLEM 3); cellulose synthase Encodes a xylem-specific cellulose synthase that is phosphorylated on one or more serine residues (on either S185 or one of S180 or S181). IRREGULAR XYLEM 3 (IRX3); FUNCTIONS IN: cellulose synthase activity; INVOLVED IN: plant-type cell wall biogenesis, cellulose biosynthetic process, rhamnogalacturonan I side chain metabolic process, se…
AT2G04520.1	GO:0003743 translation initiation factor activity	---	protein_coding eukaryotic translation initiation factor 1A, putative / eIF-1A, putative / eIF-4C, putative eukaryotic translation initiation factor 1A, putative / eIF-1A, putative / eIF-4C, putative; FUNCTIONS IN: RNA binding, translation initiation factor activity; INVOLVED IN: translational initiation; LOCATED IN: cellular_component unknown; EXPRESSED IN: 24 plant structures; EXPRESSED DURING: …
AT5G03240.2	GO:0005515 protein binding	---	protein_coding UBQ3 (POLYUBIQUITIN 3); protein binding encodes ubiquitin that is attached to proteins destined for degradation. UBQ3 is most homologous with UBQ4, and is expressed in higher levels in vegetative tissue but lower levels in flowers than UBQ4. UBQ3 encodes different number of ubiquitins in different ecotypes. UBQ3 transcript level is modulated by UV-B and light/dark treatments. POLYU…
AT1G70710.1	GO:0042547 cell wall modification during multidimensional cell growth	---	protein_coding ATGH9B1 (ARABIDOPSIS THALIANA GLYCOSYL HYDROLASE 9B1); cellulase/ hydrolase, hydrolyzing O-glycosyl compounds endo-1,4-beta-glucanase. Involved in cell elongation. ARABIDOPSIS THALIANA GLYCOSYL HYDROLASE 9B1 (ATGH9B1); FUNCTIONS IN: cellulase activity, hydrolase activity, hydrolyzing O-glycosyl compounds; INVOLVED IN: cell wall modification during multidimensional cell growth, resp…
AT2G35030.1	GO:0005488 binding	---	protein_coding pentatricopeptide (PPR) repeat-containing protein pentatricopeptide (PPR) repeat-containing protein; FUNCTIONS IN: binding; INVOLVED IN: biological_process unknown; LOCATED IN: cellular_component unknown; EXPRESSED IN: 13 plant structures; EXPRESSED DURING: 6 growth stages; CONTAINS InterPro DOMAIN/s: Pentatricopeptide repeat (InterPro:IPR002885), Tetratricopeptide-like helical (In…
AT3G20950.1	GO:0019825 oxygen binding	---	protein_coding CYP705A32; electron carrier/ heme binding / iron ion binding / monooxygenase/ oxygen binding member of CYP705A CYP705A32; FUNCTIONS IN: electron carrier activity, monooxygenase activity, iron ion binding, oxygen binding, heme binding; LOCATED IN: endomembrane system; EXPRESSED IN: sperm cell; CONTAINS InterPro DOMAIN/s: Cytochrome P450 (InterPro:IPR001128), Cytochrome P450, C-termi…
